# Model-based inference of RNA velocity modules improves cell fate prediction

**DOI:** 10.1101/2023.08.03.551650

**Authors:** Alexander Aivazidis, Fani Memi, Vitalii Kleshchevnikov, Brian Clarke, Oliver Stegle, Omer Ali Bayraktar

**Affiliations:** Wellcome Sanger Institute, Cambridge, CB10 1SA, UK; Division of Computational Genomics and Systems Genetics, German Cancer Research Center (DKFZ), Heidelberg 69120, Germany; European Molecular Biology Laboratory, Genome Biology Unit, Heidelberg 69117, Germany

## Abstract

RNA velocity is a powerful paradigm that exploits the temporal information contained in spliced and unspliced RNA counts to infer transcriptional dynamics. Existing velocity models either rely on coarse biophysical simplifications or require extensive numerical approximations to solve the underlying differential equations. This results in loss of accuracy in challenging settings, such as complex or weak transcription rate changes across cellular trajectories. Here, we present cell2fate, a formulation of RNA velocity based on a *linearization* of the velocity ODE, which allows solving a biophysically accurate model in a fully Bayesian fashion. As a result, cell2fate decomposes the RNA velocity solutions into *modules*, which provides a new biophysical connection between RNA velocity and statistical dimensionality reduction. We comprehensively benchmark cell2fate in real-world settings, demonstrating enhanced interpretability and increased power to reconstruct complex dynamics and weak dynamical signals in rare and mature cell types. Finally, we apply cell2fate to a newly generated dataset from the developing human brain, where we spatially map RNA velocity modules onto the tissue architecture, thereby connecting the spatial organisation of tissues with temporal dynamics of transcription.
