## SupplementaryTables for "Model-based inference of RNA velocity modules improves cell fate prediction"

### Sheet: SuppTab1_DentateGyrus_CBDir
	('nIPC', 'Neuroblast')	('Neuroblast', 'Granule immature')	('Granule immature', 'Granule mature')	('Radial Glia-like', 'Astrocytes')	('OPC', 'OL')	Mean
cell2fate	0.271872	0.65414	0.600624	0.530908	0.639907	0.53949
VeloVI	0.890016	0.573103	-0.177543	0.735627	0.416491	0.487539
scVelo	0.899306	-0.051741	-0.189949	0.828443	0.157301	0.328672
VeloVAE	0.90037	0.587496	0.0217491	0.85461	-0.834056	0.306034
UniTVelo_independent	0.900003	0.298959	-0.0367478	0.845762	0.796332	0.560862
UniTVelo_unified	-0.897451	-0.562276	0.18385	0.820815	0.809826	0.0709528
scVelo_stochastic	0.90037	0.587493	0.0217397	0.85461	-0.834055	0.306031
DeepVelo	0.762181	0.552295	0.235566	-0.83679	-0.554259	0.0317986
pyroVelocity_model1	0.88016	0.434894	0.112269	-0.708074	-0.97152	-0.0504541
pyroVelocity_model2	0.912278	-0.157438	0.112992	-0.746838	0.89388	0.202975

### Sheet: SuppTab2_Pancreas_CBDir
	('Ngn3 high EP', 'Pre-endocrine')	('Pre-endocrine', 'Alpha')	('Pre-endocrine', 'Beta')	('Pre-endocrine', 'Delta')	('Pre-endocrine', 'Epsilon')	Mean
cell2fate	0.842251	0.786701	0.744762	0.251611	0.336741	0.592413
DeepVelo	0.704099	0.577314	0.728198	-0.279362	-0.542646	0.237521
pyroVelocity_model1	0.756554	0.754792	0.804577	0.535534	-0.00190282	0.569911
pyroVelocity_model2	0.757007	0.727597	0.802794	0.52546	0.0658367	0.575739
scVelo	0.692958	0.752875	0.784215	0.218113	0.0588573	0.501404
UniTVelo_independent	0.611054	0.150603	0.754496	0.399377	0.497326	0.482571
UniTVelo_unified	0.738414	0.768863	0.828286	0.426447	-0.014512	0.549499
VeloVAE	0.754812	0.747206	0.823033	0.525271	-0.0509056	0.559883
VeloVI	0.757206	0.671936	0.85131	0.466931	0.227633	0.595003
scVelo_stochastic	0.755094	0.740702	0.824528	0.521377	-0.0504352	0.558253

### Sheet: SuppTab3_MouseBoneMarrow_CBDir
	('dividing', 'progenitors')	('progenitors', 'activating')	Mean
cell2fate	0.587592	0.746189	0.66689
VeloVI	0.518098	0.770557	0.644327
scVelo	-0.745603	0.785341	0.0198687
VeloVAE	0.490343	0.746372	0.618357
UniTVelo_independent	0.52669	0.759179	0.642935
scVelo_stochastic	0.48457	0.763595	0.624083
UniTVelo_unified	-0.863547	-0.783345	-0.823446
DeepVelo	0.322949	0.731583	0.527266
pyroVelocity_model1	0.885516	0.840071	0.862794
pyroVelocity_model2	0.890504	-0.56252	0.163992

### Sheet: SuppTab4_ErythroidMaturation
	('Blood progenitors 1', 'Blood progenitors 2')	('Blood progenitors 2', 'Erythroid1')	('Erythroid1', 'Erythroid2')	('Erythroid2', 'Erythroid3')	Mean
cell2fate	0.452933	0.822722	0.859437	0.87844	0.753383
VeloVI	0.869711	0.188242	-0.0824873	-0.801966	0.0433751
VeloVAE	0.414322	0.249621	0.239152	-0.466031	0.109266
UniTVelo_independent	-0.0628617	0.105681	-0.677616	-0.600825	-0.308906
UniTVelo_unified	0.926104	0.762792	0.825327	0.829991	0.836053
scVelo_stochastic	0.436317	0.223188	0.246949	-0.494222	0.103058
scVelo	-0.166699	0.0387146	-0.768602	-0.084125	-0.245178
DeepVelo	0.903626	0.441445	-0.635309	0.537067	0.311707
pyroVelocity_model1	-0.446063	-0.807605	-0.841419	-0.828533	-0.730905
pyroVelocity_model2	0.909142	0.806573	0.842657	0.831446	0.847454

### Sheet: SuppTab4_HumanBoneMarrow
	('HSC_1', 'Ery_1')	('HSC_1', 'HSC_2')	('Ery_1', 'Ery_2')	Mean
VeloVAE	-0.856778	-0.68397	-0.886734	-0.809161
VeloVI	-0.165633	-0.334001	-0.193836	-0.231157
scVelo	-0.875196	-0.74116	-0.885712	-0.834022
scVelo_stochastic	-0.856777	-0.68397	-0.886734	-0.80916
DeepVelo	0.389269	0.437111	-0.869094	-0.014238
cell2fate	0.551386	0.47967	0.610747	0.547267
UniTVelo_unified	0.882813	0.671795	0.875855	0.810154
UniTVelo_independent	-0.653096	-0.268765	-0.856311	-0.592724
pyroVelocity_model1	-0.715992	0.180398	-0.887835	-0.474476
pyroVelocity_model2	-0.108933	0.34261	-0.0177497	0.0719757
